# Manipulation of RNA Polymerase III by Herpes Simplex Virus-1

**DOI:** 10.1101/2021.07.21.453214

**Authors:** Sarah E. Dremel, Frances L. Sivrich, Jessica Tucker, Britt A. Glaunsinger, Neal A. DeLuca

## Abstract

RNA Polymerase III (Pol III) transcribes noncoding RNA, including transfer RNA (tRNA), and acts as a pathogen sensor during the innate immune response. To promote enhanced proliferation, the Pol III machinery is commonly targeted during cancer and viral infection. Herein we employ DM-RNA-Seq, 4SU-Seq, ChIP-Seq, and ATAC-Seq to characterize how Herpes Simplex Virus-1 (HSV-1) perturbs the Pol III landscape. We find that HSV-1 stimulates tRNA expression 10-fold, with mature tRNAs exhibiting a 2-fold increase within 12 hours of infection. Perturbation of host tRNA synthesis requires nuclear viral entry, but not synthesis of specific viral transcripts, nascent viral genomes, or viral progeny. Host tRNA with a specific codon bias were not targeted—rather increased transcription was observed from euchromatic, actively transcribed loci. tRNA upregulation is linked to unique crosstalk between the Pol II and III transcriptional machinery. While viral infection is known to mediate host transcriptional shut off and lead to a depletion of Pol II on host mRNA promoters, we find that Pol II binding to tRNA loci increases. Finally, we report Pol III and associated factors bind the HSV genome, which suggests a previously unrecognized role in HSV-1 gene expression. These data provide insight into novel mechanisms by which HSV-1 alters the host nuclear environment, shifting key processes in favor of the pathogen.
