## Supplemental Table for "Manipulation of RNA Polymerase III by Herpes Simplex Virus-1"

### Sheet: Pre tRNA-Sig DE
GeneID	Average Normalized Mapped Reads			p-value		Log2FC
	Uninfected	n12	KOS	n12	KOS	n12	KOS
Ser-TGA-2-1-trna53(+)	0	159.616	322.626	0.000638111	0.000183681	9.6334	11.0526
Tyr-GTA-7-1-trna17(-)	0	1131.46	99.1124	1.33062e-06	0.000102208	12.7011	8.87839
Asn-GTT-26-1-trna2(-)	0	398.226	120.262	0.000476912	0.00484915	11.5125	8.6605
Lys-CTT-2-5-trna8(+)	0		46.3064		0.03806		8.04761
Leu-TAA-2-1-trna142(-)	0	124.427	32.7868	0.00616518	0.0201917	9.20162	7.54841
iMet-CAT-1-5-trna158(-)	1.59392	729.905	819.053	2.42039e-05	6.76453e-06	6.58451	7.40982
Gly-GCC-5-1-trna19(+)	0	80.6718	21.6168	0.0141955	0.0431967	9.25852	7.40298
Arg-TCT-3-1-trna5(-)	2.01274	1943.22	957.12	2.35378e-08	1.34359e-07	7.96282	6.86027
Ile-AAT-1-1-trna84(+)	0	236.997	28.4736	0.00172465	0.0323344	10.6188	6.78528
Ser-TGA-4-1-trna156(-)	0.606958	314.227	208.685	0.000648764	0.00214989	7.23809	6.17188
Val-AAC-4-1-trna144(-)	1.8991	368.322	201.142	0.0029662	0.00499752	5.78552	5.31804
Leu-AAG-1-3-trna16(-)	5.414	448.176	277.208	0.00272332	0.00316461	5.67673	5.22038
Lys-TTT-6-1-trna157(-)	6.38718	571.306	292.789	0.00220226	0.00695058	5.77508	5.09811
Val-CAC-5-1-trna132(-)	5.41696		294.233		0.0177039		4.86757
Ser-AGA-2-2-trna46(+)	28.1753	489.341	662.005	0.00822672	0.00167139	3.3738	4.15767
Arg-ACG-2-2-trna164(-)	15.305	646.017	527.131	0.00331135	0.00511556	4.09827	4.02998
Val-TAC-4-1-trna42(+)	4.13953		189		0.0266003		3.88856
Tyr-GTA-4-1-trna18(-)	1.69246	934.701	67.3157	2.83669e-05	0.00662184	7.52364	3.81734
Ser-AGA-2-4-trna49(+)	36.8622	1083.97	1956	0.000175765	9.5847e-06	2.78817	3.66181
Thr-AGT-2-2-trna143(-)	33.3287	3040.8	1637.86	2.25967e-05	0.000165689	4.57525	3.63496
Arg-TCT-3-2-trna2(+)	37.0198	984.51	946.956	0.00213517	0.00147343	3.02463	3.36372
Cys-GCA-11-1-trna25(-)	70.4546	2875.86	2562.83	7.68956e-06	1.40843e-05	3.49358	3.33393
Trp-CCA-3-2-trna181(-)	11.8732	444.838	248.172	0.0256437	0.0494488	3.83363	3.22802
Ser-GCT-1-1-trna32(+)	8.37256	515.911	232.051	0.00554665	0.0398973	4.4343	3.10701
Val-AAC-1-3-trna5(+)	13.8335		409.859		0.0293209		3.01095
Tyr-GTA-5-4-trna16(-)	57.901	4397.39	1350.94	0.000937914	0.0108979	4.81301	3.0002
Gly-GCC-2-4-trna25(-)	36.3916		701.095		0.0142214		2.96958
Phe-GAA-1-6-trna12(-)	65.4671	1461.28	1486.75	0.0205756	0.0115699	2.39566	2.83635
Ile-TAT-2-2-trna30(+)	140.073	2388.46	3306.97	0.000592641	3.62615e-05	2.11605	2.78358
Asp-GTC-2-6-trna47(+)	240.412		2861.85		0.0425775		2.71375
Asn-GTT-24-1-trna29(+)	25.8402	833.564	550.328	0.00126808	0.00502865	2.98479	2.48727
Thr-CGT-5-1-trna56(+)	39.9743	2136.82	869.058	0.000684148	0.00975828	3.64332	2.44005
Asn-GTT-7-1-trna138(-)	27.501		564.003		0.0338766		2.37323
Arg-ACG-1-2-trna8(+)	722.878	22116.6	14669	3.62804e-10	4.42029e-09	2.67623	2.24661
Arg-TCT-2-1-trna3(+)	5434.03	102882	120450	2.82234e-09	1.40296e-09	2.01556	2.10901
Arg-ACG-2-4-trna146(-)	418.995	15672.7	9694.19	1.01265e-09	1.32086e-07	2.90831	2.06098
Ile-AAT-2-1-trna60(+)	64.5177		1186.18		0.00365921		2.04192
Arg-TCG-1-1-trna4(+)	333.804	5861.24	5976.45	8.45749e-06	3.5346e-06	1.85234	2.01547
Trp-CCA-3-1-trna183(-)	118.47	1955.13	1689.84	0.000915573	0.00105367	2.01098	2.00468
Tyr-GTA-5-3-trna19(-)	438.096	33561.2	9011.5	2.22529e-10	4.99209e-06	4.34344	1.95224
Arg-TCG-2-1-trna4(+)	167.458		2690.84		0.000705243		1.91294
Val-AAC-5-1-trna38(+)	637.957	8055.19	9448.79	6.54747e-05	4.58069e-06	1.37016	1.73641
Val-TAC-1-1-trna17(-)	940.594	10469.8	12658	3.51011e-05	7.62842e-07	1.20708	1.64412
Gly-GCC-3-1-trna26(-)	94.4205	1698.49	1370.87	0.00337394	0.018281	2.12277	1.61351
Lys-CTT-2-4-trna13(+)	1041.84	8917.55	15299.8	0.001335	1.18295e-06	0.823982	1.57555
Ser-GCT-6-1-trna188(-)	1605.59		16654.1		6.10367e-05		1.55329
Arg-TCT-5-1-trna54(+)	123.276	3370.1	1544.89	4.76085e-05	0.00560293	2.66238	1.54772
Leu-CAA-3-1-trna149(-)	136.361	6570.63	1303.8	6.1851e-06	0.0093903	3.74171	1.52424
Tyr-GTA-3-1-trna16(+)	449.284	6348.13	8030.37	8.57195e-05	0.000462647	1.72636	1.45682
Tyr-GTA-1-1-trna14(+)	653.906	9990.62	11280.5	3.84856e-06	4.27131e-05	1.78501	1.44378
Ile-AAT-5-3-trna162(-)	585.656	5187.99	6060.02	0.00508415	0.000193957	0.952281	1.39103
Arg-TCG-4-1-trna3(+)	831.107	10625.9	8357.2	0.000333291	0.000485194	1.34059	1.3137
Pro-CGG-1-2-trna7(+)	365.326		3511.92		0.0106174		1.31126
iMet-CAT-1-3-trna184(-)	1886.42	20151.7	21431.7	4.0915e-05	1.24618e-05	1.15303	1.2827
Tyr-GTA-5-5-trna5(+)	1638.89	19958.2	15883.3	1.68087e-05	4.69856e-05	1.3969	1.27227
Tyr-GTA-6-1-trna17(+)	133.804	2157.73	1446.46	0.000938279	0.0116262	1.69067	1.19185
Leu-CAA-4-1-trna69(+)	1708.71	14299.2	15053.2	0.0104197	0.00144763	0.853153	1.11692
Tyr-GTA-2-1-trna2(+)	10921.3	89217.7	97993.1	0.000639884	4.61531e-05	0.733744	0.948092
Ile-TAT-1-1-trna10(-)	8561.07	81600	67875.4	9.41693e-05	0.000367051	1.0086	0.880749
Ile-AAT-8-1-trna59(+)	1330.67		10930.5		0.00111734		0.867654
Arg-TCT-1-1-trna9(+)	8249.93	65819.2	56742.8	0.0149188	0.0124654	0.818244	0.830155
Arg-ACG-2-3-trna37(+)	1472.74		11020.1		0.00163325		0.792255
Thr-CGT-2-1-trna16(+)	1517.18		11287.3		0.0125937		0.657907
Thr-AGT-1-1-trna7(+)	868.832		6055.74		0.0411249		0.65218
Arg-CCG-1-3-trna2(+)	1371.09		9766.57		0.0221585		0.614348
Ile-AAT-5-2-trna166(-)	1556.25		10475.1		0.0195044		0.58745
Leu-CAG-2-2-trna27(-)	8699.78	16848.4	36292.6	9.71667e-06	0.0275079	-1.18228	-0.461677
Ser-GCT-4-2-trna10(-)	10545.9	26144	30447.6	0.000360859	0.0215742	-0.897201	-0.51093
His-GTG-1-1-trna26(+)	2331.55		6910.93		0.0162815		-0.567504
Arg-CCT-2-1-trna19(-)	2750.3		7333.64		0.0251796		-0.581355
Gly-GCC-2-6-trna4(+)	1402.84	3701.98	4058.52	0.00367916	0.0103791	-0.880707	-0.755566
Lys-CTT-1-1-trna12(-)	650.81		2371.7		0.0271069		-0.818377
Gly-GCC-2-3-trna136(-)	771.585	1657.65	1748.78	0.00230467	0.0222377	-1.18837	-0.836072
Arg-CCT-1-1-trna16(+)	1100.17	3407.1	3436.69	0.0224764	0.00858465	-0.717474	-0.843839
Trp-CCA-2-1-trna10(+)	2870.34	7735.81	7842.76	0.00125792	0.00113448	-0.839374	-0.851257
Thr-TGT-2-1-trna66(+)	2829.57	5226.78	6994.27	4.1099e-05	0.00354457	-1.38926	-0.855772
Leu-TAG-3-1-trna28(-)	15616.5		32031.6		0.00125942		-0.877941
Lys-CTT-2-2-trna9(+)	711.694	1316.61	1406.3	0.0069562	0.0281121	-1.18812	-0.91376
Thr-AGT-1-3-trna4(+)	2884.47	9561.44	6810.18	0.037157	0.000890852	-0.526944	-0.940619
Ile-AAT-5-5-trna8(+)	511.316		1262.08		0.027371		-0.978127
Cys-GCA-2-2-trna13(+)	1068.17	1801.04	2540.46	0.000787922	0.0060063	-1.38117	-1.04958
Cys-GCA-2-3-trna26(-)	816.569	2315.9	1710.96	0.0295943	0.00206191	-0.82119	-1.26541
Glu-TTC-1-1-trna19(-)	2214.33	3433.25	4502.29	3.04851e-06	5.55104e-05	-1.66887	-1.30478
Gly-TCC-2-1-trna25(+)	633.13	1130.4	1123.15	0.000702336	0.00152756	-1.44128	-1.31549
Leu-AAG-2-4-trna17(+)	1106.27	1062.08	2086.81	1.18667e-06	0.000540278	-2.3157	-1.31768
Val-TAC-3-1-trna6(-)	363.662		732.379		0.0142003		-1.35775
Tyr-GTA-5-2-trna4(+)	275.789		422.612		0.017386		-1.44343
Pro-TGG-3-2-trna6(+)	2007.44	1592.79	3514.91	9.51064e-09	1.22857e-05	-2.62257	-1.51518
Ala-AGC-8-2-trna5(+)	16530.4	13543.9	26042.9	6.56947e-11	1.01297e-07	-2.57676	-1.55762
Thr-AGT-6-1-trna35(+)	226.855		460.182		0.0245034		-1.57877
Asn-GTT-2-4-trna6(-)	2280.05	2961.97	2772.34	2.5288e-05	2.27798e-05	-1.80131	-1.8451
Arg-ACG-2-1-trna10(-)	4604.71	7328.86	7587.15	2.11075e-05	8.23517e-07	-1.42743	-1.85095
Cys-GCA-14-1-trna28(-)	473.276		592.735		0.000398221		-1.86433
Gly-TCC-4-1-trna93(-)	337.883	399.924	373.737	0.00458042	0.0024712	-1.79824	-1.94771
Lys-CTT-2-1-trna27(+)	142.76		178.35		0.0208663		-2.01358
Arg-TCT-4-1-trna97(-)	364.466	348.745	391.87	0.000523331	0.00129748	-2.56942	-2.2465
SeC-TCA-1-1-trna8(-)	442.143	843.781	339.899	0.017561	0.0001031	-1.28212	-2.54987
Asn-GTT-9-2-trna113(-)	8.71146		0		0.0357591		-7.64105
Arg-ACG-1-3-trna7(+)	563.428	6536.68		0.00122429		1.37396
Arg-CCT-3-1-trna3(+)	5555.21	18930.4		0.0408183		-0.478851
Asn-GTT-6-1-trna127(-)	1.5755	66.3651		0.0488013		5.74732
Asp-GTC-2-11-trna36(-)	1037.58	1347.38		3.78218e-05		-1.90158
Cys-GCA-15-1-trna13(+)	0	250.647		0.00236239		11.0695
Cys-GCA-21-1-trna18(+)	0	94.0564		0.0141719		10.1402
Cys-GCA-23-1-trna23(-)	0	188.644		0.00347888		10.5796
Cys-GCA-4-1-trna27(-)	1182.82	4010.47		0.0339161		-0.57438
Cys-GCA-9-3-trna17(+)	0	71.8328		0.0206979		8.5952
Glu-CTC-1-7-trna91(-)	125.589	72.5168		0.0228065		-2.69006
Glu-TTC-2-1-trna3(-)	417.998	556.001		0.00301583		-1.77068
Glu-TTC-2-2-trna11(-)	1973.86	3737.55		0.000946648		-1.30474
His-GTG-1-5-trna34(+)	7.04257	404.574		0.0203001		4.04159
His-GTG-1-8-trna8(-)	8428.34	23050.9		0.00293864		-0.72818
Ile-AAT-12-1-trna82(+)	85.628	1147.87		0.0130634		2.08946
Ile-AAT-6-1-trna27(+)	9.47712	294.253		0.0135895		4.87466
Ile-AAT-7-2-trna29(+)	0	64.9134		0.0240826		8.86744
iMet-CAT-1-1-trna44(+)	509.932	1101.61		0.0366121		-1.06535
iMet-CAT-1-4-trna182(-)	1185.87	3456.42		0.0175933		-0.72404
Leu-CAA-5-1-trna1(+)	0	91.3191		0.0101012		9.52134
Leu-CAG-1-6-trna78(-)	1215.37	2592.75		0.0101909		-1.39009
Leu-TAA-3-1-trna3(+)	3399.47	3854.12		2.12667e-06		-2.19208
Lys-TTT-3-2-trna72(-)	173.916	222.577		0.0449745		-1.57941
Lys-TTT-4-1-trna151(-)	8.25478	302.421		0.0156911		4.13331
Pro-TGG-1-1-trna3(+)	1078.22	1176.98		1.37287e-05		-2.01114
Ser-AGA-4-1-trna153(-)	0	47.3077		0.0442608		7.97029
Ser-CGA-1-1-trna40(-)	386.574	669.46		0.00311603		-1.50874
Ser-CGA-2-1-trna36(+)	26.0718	664.606		0.0026242		3.65913
Ser-GCT-2-1-trna45(+)	63.3463	1943.7		0.00425885		3.42572
Ser-GCT-4-3-trna6(+)	946.833	1164.77		1.80709e-05		-1.84492
Ser-TGA-1-1-trna2(+)	11004.2	33866.6		0.0198952		-0.604622
Ser-TGA-3-1-trna185(-)	4.24871
Thr-AGT-2-1-trna180(-)	172.416	249.594		0.0164801		-2.05939
Thr-AGT-5-1-trna39(-)	2427.47	18958.5		0.011992		0.731432
Thr-TGT-5-1-trna4(+)	1811.97	15845.1		0.00091049		1.07568
Tyr-GTA-5-1-trna3(+)	24050.6	86764.1		0.0380331		-0.394806
Tyr-GTA-8-1-trna15(+)	50.0918	1401.73		0.0421178		3.38675
Val-AAC-1-1-trna3(+)	521.264	4733.7		0.00533688		0.90173
Val-AAC-2-1-trna15(-)	11101.9	35730.4		0.0047398		-0.632196
Val-CAC-3-1-trna11(-)	438.089	827.457		0.0212925		-1.20301
Val-TAC-2-1-trna16(-)	2326.18	16849		0.00692306		0.592585

### Sheet: Mature tRNA-Sig DE
GeneID	Average Normalized Mapped Reads			p-value		Log2FC
	Uninfected	n12	KOS	n12	KOS	n12	KOS
Asp-GTC-3	15.052	893.98	1028.68	6.75026e-05	7.75039e-05	5.3	5.10258
Cys-GCA-10	2.3701	310.284	111.904	0.00119372	0.0156625	7.97013	4.96239
Asn-GTT-10	0.93897	54.9593	35.0705	0.0245298	0.0434045	5.5724	4.84819
Ser-AGA-4	7.88641		335.991		0.0110858		4.79119
Asn-GTT-1	39.6952		332.035		0.0487543		3.24682
Pro-AGG-2	300.36	3405.92	4401.41	0.000270071	6.62565e-05	2.19159	2.59712
Ser-TGA-4	104.124	1173.2	1358.49	0.00556451	0.00125315	2.07769	2.57836
Ser-CGA-3	361.992		1183.37		0.02394		2.12511
Met-CAT-6	361.53	2923.67	2608.31	0.000901244	0.00556214	2.81388	2.09281
Met-CAT-3	2399.22	8920.93	12483.9	0.00481545	0.000282073	1.13633	1.58732
Gly-GCC-1	4091.86		17212.8		0.000417229		1.47826
Leu-TAG-2	1421.55		5732.53		0.00268339		1.336
Gly-CCC-1	26060.1		118582		0.0128284		1.15342
Ala-TGC-4	140423		453037		0.0194619		0.809284
Gly-GCC-2	17840.8		52478.3		0.0204526		0.742031
Glu-TTC-1	84917.2	65224.2	79284.8	9.08875e-05	0.0136849	-1.56961	-0.845831
Leu-CAA-1	47236.8	56268.2	54881.2	0.00611676	0.0265472	-1.09891	-0.85307
Leu-CAA-2	6933.8	7098.32	7031.57	0.00317387	0.0141697	-1.2534	-0.988813
Lys-TTT-3	6442.92		5554.89		0.034089		-1.11043
Val-CAC-2	3586.78		3305.4		0.0103228		-1.13133
Val-TAC-1	32462.1		23689.8		0.0137039		-1.13196
Leu-TAA-3	2384.64	2629.05	1996.37	0.00666673	0.00711724	-1.30224	-1.27765
Phe-GAA-1	3055.03	1939.41	2282.68	0.00540951	0.00314841	-1.47182	-1.59485
iMet-CAT-2	342.594	144.093	173.633	0.011936	0.0403831	-2.49151	-2.0269
Asn-GTT-27	19.6113		0		0.036962		-8.0946
Ala-AGC-24	550.499	8167.94		0.000481243		2.67148
Ala-AGC-9	50.7815	249.742		0.0393012		4.99449
Ala-CGC-3	2978.81	11483.2		0.0293657		0.887433
Ala-TGC-6	7518.71	6784.97		0.0431759		-0.843941
Asn-GTT-11	36.7356	789.862		0.00862104		4.34082
Asn-GTT-2	9.35401	167.095		0.0179789		5.3503
Asn-GTT-25	0	50.3701		0.00813551		10.5561
Asn-GTT-26	30.8076	324.397		0.0145319		5.5306
Asn-GTT-7	0	53.7781		0.0208226		8.99654
Cys-GCA-17	7.90538	219.916		0.026328		4.49196
Cys-GCA-21	0	60.1952		0.0390716		7.53782
Glu-TTC-2	887635	867471		0.00371443		-1.00704
Ile-GAT-1	19.0022	674.356		0.0050495		4.20615
Leu-CAA-6	0	98.6264		0.00525874		10.051
Leu-TAA-2	144.089	2920.03		0.0026035		3.51402
Lys-CTT-4	2764.49	2227.66		0.009163		-1.26601
Lys-TTT-2	94.6072	4.32644		0.0201288		-6.18894
Met-CAT-2	0.947064	181.672		0.00611559		8.40464
Met-CAT-4	12.7674	156.036		0.0451324		4.37558
Phe-GAA-4	15.0235	360.221		0.00718752		7.94839
SeC-TCA-1	77723.2	80823.3		0.000785284		-1.15998
Ser-AGA-2	1.75775	63.7172		0.0364418		5.47485
Trp-CCA-3	0	53.9261		0.00855227		11.5461
Val-AAC-6	48.3935	814.417		0.00464067		5.55657
